# New machine learning method identifies subtle fine-scale genetic stratification in diverse populations

**DOI:** 10.1101/2023.08.07.552391

**Authors:** Xinghu Qin, Peilin Jia

## Abstract

Fine-scale genetic structure impacts genetic risk predictions and furthers the understanding of the demography of populations. Current approaches (e.g., PCA, DAPC, t-SNE, and UMAP) either produce coarse and ambiguous cluster divisions or fail to preserve the correct genetic distance between populations. We proposed a new machine learning algorithm named ALFDA. ALFDA considers both local and global genetic affinity between individuals and also preserves the multimodal structure within populations. ALFDA outperformed the existing approaches in identifying fine-scale genetic structure and in retaining population geogenetic distance, providing a valuable tool for geographic ancestry inference as well as correction for spatial stratification in population health studies.
