## Appendix 1 for "New machine learning method identifies subtle fine-scale genetic stratification in diverse populations"

### Sheet: Island
		Region1	Region1	Region1	Region1	Region2	Region2	Region2	Region2	Region3	Region3	Region3	Region3	Region4	Region4	Region4	Region4
	Populations	1	2	3	4	5	6	7	8	9	10	11	12	13	14	15	16
Region1	1	NA	0.022348	0.0212746	0.0220821	0.0213788	0.0212093	0.0221745	0.0217491	0.020808	0.0201133	0.0217769	0.0235781	0.0218545	0.0215028	0.0207243	0.0201154
Region1	2	0.022348	NA	0.0242777	0.0236708	0.0234378	0.022445	0.0229377	0.0234346	0.0214805	0.0237651	0.0206883	0.0248209	0.0239754	0.0233538	0.023981	0.0223468
Region1	3	0.0212746	0.0242777	NA	0.0230641	0.0232086	0.021081	0.0214659	0.0234224	0.0222772	0.0224193	0.0243088	0.0236321	0.0254205	0.0241324	0.0236284	0.0224613
Region1	4	0.0220821	0.0236708	0.0230641	NA	0.0242578	0.0227273	0.0240783	0.0239075	0.0220787	0.023907	0.024625	0.0241844	0.023565	0.0233225	0.0223445	0.0238036
Region2	5	0.0213788	0.0234378	0.0232086	0.0242578	NA	0.023573	0.0231285	0.0234147	0.0237001	0.0200086	0.0246403	0.0251123	0.0222965	0.023286	0.0244139	0.0217073
Region2	6	0.0212093	0.022445	0.021081	0.0227273	0.023573	NA	0.0228048	0.0218875	0.0194741	0.022022	0.020884	0.0222637	0.021523	0.0215916	0.021469	0.0208036
Region2	7	0.0221745	0.0229377	0.0214659	0.0240783	0.0231285	0.0228048	NA	0.0230005	0.0216513	0.0235643	0.0213329	0.0242779	0.02482	0.0226707	0.0229495	0.0215006
Region2	8	0.0217491	0.0234346	0.0234224	0.0239075	0.0234147	0.0218875	0.0230005	NA	0.0213722	0.0240719	0.0250415	0.0247075	0.0230561	0.0237789	0.0222633	0.0219475
Region3	9	0.020808	0.0214805	0.0222772	0.0220787	0.0237001	0.0194741	0.0216513	0.0213722	NA	0.0215047	0.0209367	0.0232104	0.0209742	0.0196915	0.0197876	0.0204695
Region3	10	0.0201133	0.0237651	0.0224193	0.023907	0.0200086	0.022022	0.0235643	0.0240719	0.0215047	NA	0.0224633	0.0227019	0.0234627	0.0216777	0.021989	0.0199532
Region3	11	0.0217769	0.0206883	0.0243088	0.024625	0.0246403	0.020884	0.0213329	0.0250415	0.0209367	0.0224633	NA	0.0245843	0.0253765	0.0217876	0.0228295	0.0219532
Region3	12	0.0235781	0.0248209	0.0236321	0.0241844	0.0251123	0.0222637	0.0242779	0.0247075	0.0232104	0.0227019	0.0245843	NA	0.0234642	0.0223518	0.024648	0.0218523
Region4	13	0.0218545	0.0239754	0.0254205	0.023565	0.0222965	0.021523	0.02482	0.0230561	0.0209742	0.0234627	0.0253765	0.0234642	NA	0.0227746	0.0233806	0.0214656
Region4	14	0.0215028	0.0233538	0.0241324	0.0233225	0.023286	0.0215916	0.0226707	0.0237789	0.0196915	0.0216777	0.0217876	0.0223518	0.0227746	NA	0.0223046	0.020634
Region4	15	0.0207243	0.023981	0.0236284	0.0223445	0.0244139	0.021469	0.0229495	0.0222633	0.0197876	0.021989	0.0228295	0.024648	0.0233806	0.0223046	NA	0.0205247
Region4	16	0.0201154	0.0223468	0.0224613	0.0238036	0.0217073	0.0208036	0.0215006	0.0219475	0.0204695	0.0199532	0.0219532	0.0218523	0.0214656	0.020634	0.0205247	NA

### Sheet: Hier_Island
		Region1	Region1	Region1	Region1	Region2	Region2	Region2	Region2	Region3	Region3	Region3	Region3	Region4	Region4	Region4	Region4
	Populations	1	2	3	4	5	6	7	8	9	10	11	12	13	14	15	16
Region1	1	NA	0.0155974	0.0156972	0.0138121	0.0507624	0.0504666	0.0493905	0.0492113	0.0538497	0.052577	0.0514708	0.0529075	0.0486384	0.0442191	0.0464924	0.0456125
Region1	2	0.0155974	NA	0.0147181	0.0137933	0.0484106	0.0498469	0.0477983	0.0466818	0.0509609	0.0492728	0.049255	0.0501848	0.049612	0.0454493	0.0473113	0.0460571
Region1	3	0.0156972	0.0147181	NA	0.0129501	0.0492447	0.0486104	0.0466816	0.0468608	0.0548145	0.0521444	0.0524536	0.0535457	0.0520616	0.0467522	0.0496915	0.0485793
Region1	4	0.0138121	0.0137933	0.0129501	NA	0.047693	0.0485566	0.0462571	0.0456513	0.0501047	0.0490278	0.0488166	0.0493099	0.0476568	0.0440448	0.0459199	0.0435036
Region2	5	0.0507624	0.0484106	0.0492447	0.047693	NA	0.0118778	0.0125551	0.0122709	0.048849	0.0501456	0.0497168	0.0503466	0.0480251	0.0461801	0.0483457	0.0488928
Region2	6	0.0504666	0.0498469	0.0486104	0.0485566	0.0118778	NA	0.0111782	0.0136834	0.0514117	0.0512662	0.0510381	0.0508665	0.0507218	0.0479094	0.0501554	0.0512316
Region2	7	0.0493905	0.0477983	0.0466816	0.0462571	0.0125551	0.0111782	NA	0.0108961	0.047182	0.0465564	0.0458619	0.0456231	0.0468812	0.0441494	0.0458601	0.046781
Region2	8	0.0492113	0.0466818	0.0468608	0.0456513	0.0122709	0.0136834	0.0108961	NA	0.0491038	0.0482907	0.0487351	0.0481545	0.045849	0.0444084	0.0465351	0.0459474
Region3	9	0.0538497	0.0509609	0.0548145	0.0501047	0.048849	0.0514117	0.047182	0.0491038	NA	0.0165233	0.0104142	0.0162555	0.0514695	0.0509145	0.0527979	0.0525796
Region3	10	0.052577	0.0492728	0.0521444	0.0490278	0.0501456	0.0512662	0.0465564	0.0482907	0.0165233	NA	0.0132701	0.0168284	0.0490107	0.0464793	0.0492569	0.0484716
Region3	11	0.0514708	0.049255	0.0524536	0.0488166	0.0497168	0.0510381	0.0458619	0.0487351	0.0104142	0.0132701	NA	0.0138419	0.0496504	0.0481473	0.0506045	0.0497902
Region3	12	0.0529075	0.0501848	0.0535457	0.0493099	0.0503466	0.0508665	0.0456231	0.0481545	0.0162555	0.0168284	0.0138419	NA	0.0509258	0.0493255	0.0500859	0.0503322
Region4	13	0.0486384	0.049612	0.0520616	0.0476568	0.0480251	0.0507218	0.0468812	0.045849	0.0514695	0.0490107	0.0496504	0.0509258	NA	0.01462	0.0124031	0.0146968
Region4	14	0.0442191	0.0454493	0.0467522	0.0440448	0.0461801	0.0479094	0.0441494	0.0444084	0.0509145	0.0464793	0.0481473	0.0493255	0.01462	NA	0.0128144	0.0150668
Region4	15	0.0464924	0.0473113	0.0496915	0.0459199	0.0483457	0.0501554	0.0458601	0.0465351	0.0527979	0.0492569	0.0506045	0.0500859	0.0124031	0.0128144	NA	0.0122363
Region4	16	0.0456125	0.0460571	0.0485793	0.0435036	0.0488928	0.0512316	0.046781	0.0459474	0.0525796	0.0484716	0.0497902	0.0503322	0.0146968	0.0150668	0.0122363	NA

### Sheet: Stepping_stone
		Region1	Region1	Region1	Region1	Region1	Region1	Region1	Region1	Region2	Region2	Region2	Region2	Region2	Region2	Region2	Region2
	Populations	1	2	3	4	5	6	7	8	9	10	11	12	13	14	15	16
Region1	1	NA	0.00896166	0.0216419	0.0316446	0.0431299	0.0581422	0.0687099	0.0803442	0.0877632	0.104635	0.113666	0.121347	0.129742	0.143613	0.15266	0.159005
Region1	2	0.00896166	NA	0.0126361	0.0227763	0.0348895	0.0488478	0.0598688	0.0726361	0.0800883	0.097082	0.10597	0.113587	0.122315	0.135878	0.145344	0.151972
Region1	3	0.0216419	0.0126361	NA	0.0099536	0.022848	0.0387348	0.0495489	0.0635579	0.0719	0.0897715	0.098728	0.106966	0.116581	0.130361	0.139845	0.14651
Region1	4	0.0316446	0.0227763	0.0099536	NA	0.017004	0.0339227	0.0452214	0.0579596	0.0676952	0.0856773	0.0951081	0.103809	0.113047	0.12667	0.136338	0.142683
Region1	5	0.0431299	0.0348895	0.022848	0.017004	NA	0.014134	0.0266556	0.0408951	0.0531669	0.0738755	0.0833219	0.0918967	0.101189	0.115187	0.125714	0.132047
Region1	6	0.0581422	0.0488478	0.0387348	0.0339227	0.014134	NA	0.0146098	0.0316183	0.0435356	0.0654687	0.0762403	0.0859596	0.095472	0.11026	0.12089	0.127455
Region1	7	0.0687099	0.0598688	0.0495489	0.0452214	0.0266556	0.0146098	NA	0.017149	0.0286429	0.0500252	0.0626207	0.0737976	0.0831653	0.0977345	0.109278	0.116001
Region1	8	0.0803442	0.0726361	0.0635579	0.0579596	0.0408951	0.0316183	0.017149	NA	0.0172473	0.0365765	0.0508881	0.0631205	0.0717979	0.0860033	0.0969041	0.104142
Region2	9	0.0877632	0.0800883	0.0719	0.0676952	0.0531669	0.0435356	0.0286429	0.0172473	NA	0.0215713	0.0370076	0.0491146	0.0592888	0.0740909	0.0845198	0.0917836
Region2	10	0.104635	0.097082	0.0897715	0.0856773	0.0738755	0.0654687	0.0500252	0.0365765	0.0215713	NA	0.0187664	0.0320297	0.0425562	0.0591668	0.0695818	0.0772741
Region2	11	0.113666	0.10597	0.098728	0.0951081	0.0833219	0.0762403	0.0626207	0.0508881	0.0370076	0.0187664	NA	0.0147783	0.0291849	0.0449782	0.0570313	0.0657582
Region2	12	0.121347	0.113587	0.106966	0.103809	0.0918967	0.0859596	0.0737976	0.0631205	0.0491146	0.0320297	0.0147783	NA	0.0137517	0.0307885	0.0429198	0.0518669
Region2	13	0.129742	0.122315	0.116581	0.113047	0.101189	0.095472	0.0831653	0.0717979	0.0592888	0.0425562	0.0291849	0.0137517	NA	0.0161843	0.0273197	0.0360153
Region2	14	0.143613	0.135878	0.130361	0.12667	0.115187	0.11026	0.0977345	0.0860033	0.0740909	0.0591668	0.0449782	0.0307885	0.0161843	NA	0.0116691	0.0212996
Region2	15	0.15266	0.145344	0.139845	0.136338	0.125714	0.12089	0.109278	0.0969041	0.0845198	0.0695818	0.0570313	0.0429198	0.0273197	0.0116691	NA	0.00835447
Region2	16	0.159005	0.151972	0.14651	0.142683	0.132047	0.127455	0.116001	0.104142	0.0917836	0.0772741	0.0657582	0.0518669	0.0360153	0.0212996	0.00835447	NA

### Sheet: Hier_steppingstone
		Region1	Region1	Region1	Region1	Region1	Region1	Region1	Region1	Region2	Region2	Region2	Region2	Region2	Region2	Region2	Region2
	Populations	1	2	3	4	5	6	7	8	9	10	11	12	13	14	15	16
Region1	1	NA	0.00879875	0.0196443	0.0265454	0.0411286	0.0541058	0.0696612	0.0799539	0.156182	0.158441	0.162098	0.164961	0.167138	0.176091	0.175266	0.18974
Region1	2	0.00879875	NA	0.0119073	0.0192454	0.0344405	0.0472932	0.0629802	0.0734928	0.151714	0.153903	0.157173	0.159893	0.162283	0.171178	0.170395	0.184859
Region1	3	0.0196443	0.0119073	NA	0.0110858	0.0253273	0.0391106	0.0541019	0.0670136	0.145729	0.148522	0.151436	0.153958	0.156673	0.16557	0.165124	0.17894
Region1	4	0.0265454	0.0192454	0.0110858	NA	0.0141082	0.0270834	0.0446542	0.0610677	0.145658	0.148613	0.151576	0.153931	0.156986	0.165916	0.165492	0.178849
Region1	5	0.0411286	0.0344405	0.0253273	0.0141082	NA	0.0136376	0.0325821	0.0494291	0.134647	0.137872	0.141372	0.144189	0.147057	0.155757	0.156087	0.169036
Region1	6	0.0541058	0.0472932	0.0391106	0.0270834	0.0136376	NA	0.0182504	0.0342531	0.129597	0.133171	0.137206	0.139918	0.142228	0.150897	0.151834	0.164147
Region1	7	0.0696612	0.0629802	0.0541019	0.0446542	0.0325821	0.0182504	NA	0.0193396	0.124026	0.127478	0.131241	0.134633	0.135245	0.143552	0.144294	0.154988
Region1	8	0.0799539	0.0734928	0.0670136	0.0610677	0.0494291	0.0342531	0.0193396	NA	0.108749	0.111903	0.115451	0.119436	0.119725	0.12887	0.129629	0.140846
Region2	9	0.156182	0.151714	0.145729	0.145658	0.134647	0.129597	0.124026	0.108749	NA	0.0107607	0.0251716	0.0370016	0.0466467	0.0632392	0.0676655	0.0776285
Region2	10	0.158441	0.153903	0.148522	0.148613	0.137872	0.133171	0.127478	0.111903	0.0107607	NA	0.0120403	0.0234131	0.0345423	0.0503685	0.0560288	0.0667753
Region2	11	0.162098	0.157173	0.151436	0.151576	0.141372	0.137206	0.131241	0.115451	0.0251716	0.0120403	NA	0.0116076	0.0238397	0.0398985	0.0442845	0.0566118
Region2	12	0.164961	0.159893	0.153958	0.153931	0.144189	0.139918	0.134633	0.119436	0.0370016	0.0234131	0.0116076	NA	0.0137269	0.029514	0.0345989	0.0472347
Region2	13	0.167138	0.162283	0.156673	0.156986	0.147057	0.142228	0.135245	0.119725	0.0466467	0.0345423	0.0238397	0.0137269	NA	0.0134968	0.0211154	0.029921
Region2	14	0.176091	0.171178	0.16557	0.165916	0.155757	0.150897	0.143552	0.12887	0.0632392	0.0503685	0.0398985	0.029514	0.0134968	NA	0.011327	0.0228752
Region2	15	0.175266	0.170395	0.165124	0.165492	0.156087	0.151834	0.144294	0.129629	0.0676655	0.0560288	0.0442845	0.0345989	0.0211154	0.011327	NA	0.0155088
Region2	16	0.18974	0.184859	0.17894	0.178849	0.169036	0.164147	0.154988	0.140846	0.0776285	0.0667753	0.0566118	0.0472347	0.029921	0.0228752	0.0155088	NA
