## Appendix 2 for "New machine learning method identifies subtle fine-scale genetic stratification in diverse populations"

### Sheet: Sheet1.1000genomes samples
Name	Size	Description
1000GENOMES:phase_3:ALL	2504	All phase 3 individuals
1000GENOMES:phase_3:AFR	661	African
· 1000GENOMES:phase_3:ACB	96	African Caribbean in Barbados
· 1000GENOMES:phase_3:ASW	61	African Ancestry in Southwest US
· 1000GENOMES:phase_3:ESN	99	Esan in Nigeria
· 1000GENOMES:phase_3:GWD	113	Gambian in Western Division, The Gambia
· 1000GENOMES:phase_3:LWK	99	Luhya in Webuye, Kenya
· 1000GENOMES:phase_3:MSL	85	Mende in Sierra Leone
· 1000GENOMES:phase_3:YRI	108	Yoruba in Ibadan, Nigeria
1000GENOMES:phase_3:AMR	347	American
· 1000GENOMES:phase_3:CLM	94	Colombian in Medellin, Colombia
· 1000GENOMES:phase_3:MXL	64	Mexican Ancestry in Los Angeles, California
· 1000GENOMES:phase_3:PEL	85	Peruvian in Lima, Peru
· 1000GENOMES:phase_3:PUR	104	Puerto Rican in Puerto Rico
1000GENOMES:phase_3:EAS	504	East Asian
· 1000GENOMES:phase_3:CDX	93	Chinese Dai in Xishuangbanna, China
· 1000GENOMES:phase_3:CHB	103	Han Chinese in Bejing, China
· 1000GENOMES:phase_3:CHS	105	Southern Han Chinese, China
· 1000GENOMES:phase_3:JPT	104	Japanese in Tokyo, Japan
· 1000GENOMES:phase_3:KHV	99	Kinh in Ho Chi Minh City, Vietnam
1000GENOMES:phase_3:EUR	503	European
· 1000GENOMES:phase_3:CEU	99	Utah residents with Northern and Western European ancestry
· 1000GENOMES:phase_3:FIN	99	Finnish in Finland
· 1000GENOMES:phase_3:GBR	91	British in England and Scotland
· 1000GENOMES:phase_3:IBS	107	Iberian populations in Spain
· 1000GENOMES:phase_3:TSI	107	Toscani in Italy
1000GENOMES:phase_3:SAS	489	South Asian
· 1000GENOMES:phase_3:BEB	86	Bengali in Bangladesh
· 1000GENOMES:phase_3:GIH	103	Gujarati Indian in Houston, TX
· 1000GENOMES:phase_3:ITU	102	Indian Telugu in the UK
· 1000GENOMES:phase_3:PJL	96	Punjabi in Lahore, Pakistan
· 1000GENOMES:phase_3:STU	102	Sri Lankan Tamil in the UK

### Sheet: Sheet2.ALFDA_1KG_prediction
		Original_country
		GBR	FIN	CHS	PUR	CDX	CLM	IBS	PEL	PJL	KHV	ACB	GWD	ESN	BEB	MSL	STU	ITU	CEU	YRI	CHB	JPT	LWK	ASW	MXL	TSI	GIH
Prediction	GBR	89	0	0	0	0	0	0	0	0	0	0	0	0	0	0	0	0	0	0	0	0	0	0	0	0	0
	FIN	0	97	0	0	0	0	0	0	0	0	0	0	0	0	0	0	0	0	0	0	0	0	0	0	0	0
	CHS	0	0	105	0	0	0	0	0	0	0	0	0	0	0	0	0	0	0	0	0	0	0	0	0	0	0
	PUR	0	0	0	104	0	0	0	0	0	0	0	0	0	0	0	0	0	0	0	0	0	0	0	0	0	0
	CDX	0	0	0	0	93	0	0	0	0	0	0	0	0	0	0	0	0	0	0	0	0	0	0	0	0	0
	CLM	0	0	0	0	0	94	0	0	0	0	0	0	0	0	0	0	0	0	0	0	0	0	0	0	0	0
	IBS	2	2	0	0	0	0	107	0	0	0	0	0	0	0	0	0	0	0	0	0	0	0	0	0	0	0
	PEL	0	0	0	0	0	0	0	85	0	0	0	0	0	0	0	0	0	0	0	0	0	0	0	0	0	0
	PJL	0	0	0	0	0	0	0	0	96	0	0	0	0	0	0	0	0	0	0	0	0	0	0	0	0	0
	KHV	0	0	0	0	0	0	0	0	0	99	0	0	0	0	0	0	0	0	0	0	0	0	0	0	0	0
	ACB	0	0	0	0	0	0	0	0	0	0	96	0	0	0	0	0	0	0	0	0	0	0	0	0	0	0
	GWD	0	0	0	0	0	0	0	0	0	0	0	113	0	0	0	0	0	0	0	0	0	0	0	0	0	0
	ESN	0	0	0	0	0	0	0	0	0	0	0	0	99	0	0	0	0	0	0	0	0	0	0	0	0	0
	BEB	0	0	0	0	0	0	0	0	0	0	0	0	0	86	0	0	0	0	0	0	0	0	0	0	0	0
	MSL	0	0	0	0	0	0	0	0	0	0	0	0	0	0	85	0	0	0	0	0	0	0	0	0	0	0
	STU	0	0	0	0	0	0	0	0	0	0	0	0	0	0	0	102	0	0	0	0	0	0	0	0	0	0
	ITU	0	0	0	0	0	0	0	0	0	0	0	0	0	0	0	0	102	0	0	0	0	0	0	0	0	0
	CEU	0	0	0	0	0	0	0	0	0	0	0	0	0	0	0	0	0	99	0	0	0	0	0	0	0	0
	YRI	0	0	0	0	0	0	0	0	0	0	0	0	0	0	0	0	0	0	108	0	0	0	0	0	0	0
	CHB	0	0	0	0	0	0	0	0	0	0	0	0	0	0	0	0	0	0	0	103	0	0	0	0	0	0
	JPT	0	0	0	0	0	0	0	0	0	0	0	0	0	0	0	0	0	0	0	0	104	0	0	0	0	0
	LWK	0	0	0	0	0	0	0	0	0	0	0	0	0	0	0	0	0	0	0	0	0	99	0	0	0	0
	ASW	0	0	0	0	0	0	0	0	0	0	0	0	0	0	0	0	0	0	0	0	0	0	53	8	2	0
	MXL	0	0	0	0	0	0	0	0	0	0	0	0	0	0	0	0	0	0	0	0	0	0	7	56	0	0
	TSI	0	0	0	0	0	0	0	0	0	0	0	0	0	0	0	0	0	0	0	0	0	0	1	0	105	0
	GIH	0	0	0	0	0	0	0	0	0	0	0	0	0	0	0	0	0	0	0	0	0	0	0	0	0	103

### Sheet: Sheet3.Province.abbrv
Province	Province.abbrv	Number of samples
Shanghai	SH	1491
Liaoning	LN	871
Zhejiang	ZJ	1157
Tianjin	TJ	188
Hunan	HUN	72
Sichuan	SC	322
Shaanxi	SAX	808
Heilongjiang	HLJ	383
Jiangsu	JS	857
Shandong	SD	515
Henan	HEN	586
Hebei	HEB	410
Beijing	BJ	403
Guangdong	GD	759
Jiangxi	JX	295
Shanxi	SX	358
Hubei	HUB	200
GuangxiZhuangzu	GX	17
Chongqing	CQ	295
Fujian	FJ	81
Gansu	GS	125
Jilin	JL	215
Anhui	AH	49
Hainan	HAN	4

### Sheet: Sheet4.ALFDA_CN_pred_province
		Original_province
		SH	LN	ZJ	TJ	HUN	SC	SAX	HLJ	JS	SD	HEN	HEB	BJ	GD	JX	SX	HUB	GX	CQ	FJ	GS	JL	AH	HAN
Prediction	SH	1337	0	17	0	0	0	0	0	140	0	86	0	0	0	0	0	0	0	0	0	0	0	0	0
	LN	0	851	0	0	0	0	0	0	0	0	5	0	0	0	0	0	0	0	0	0	0	0	0	0
	ZJ	0	0	1128	0	0	0	0	0	3	0	0	0	0	0	0	0	0	0	0	0	0	0	0	0
	TJ	0	0	0	188	0	0	0	0	0	0	0	0	0	0	0	0	0	0	0	0	0	0	0	0
	HUN	0	0	0	0	72	0	0	0	0	0	0	0	0	0	0	0	0	0	0	0	0	0	0	0
	SC	0	0	0	0	0	322	0	0	0	0	0	0	4	0	0	0	0	0	0	0	0	0	0	0
	SAX	0	0	2	0	0	0	804	0	0	0	0	0	0	0	0	0	0	0	0	0	0	0	0	0
	HLJ	0	0	0	0	0	0	0	383	0	0	0	0	0	8	0	0	0	0	0	0	0	0	0	0
	JS	113	0	6	0	0	0	0	0	707	0	1	0	0	0	0	0	0	0	0	0	0	0	0	0
	SD	0	0	0	0	0	0	0	0	0	515	0	0	0	0	0	0	0	0	0	0	0	0	0	0
	HEN	41	20	0	0	0	0	0	0	7	0	494	0	0	0	0	0	0	0	0	0	0	0	0	0
	HEB	0	0	0	0	0	0	0	0	0	0	0	410	0	0	0	0	0	0	0	0	0	0	0	0
	BJ	0	0	0	0	0	0	4	0	0	0	0	0	399	0	0	0	0	0	0	0	0	0	0	0
	GD	0	0	0	0	0	0	0	0	0	0	0	0	0	742	0	0	0	0	0	0	0	0	0	0
	JX	0	0	4	0	0	0	0	0	0	0	0	0	0	9	295	0	0	0	0	0	0	0	0	0
	SX	0	0	0	0	0	0	0	0	0	0	0	0	0	0	0	358	0	0	0	0	0	0	0	0
	HUB	0	0	0	0	0	0	0	0	0	0	0	0	0	0	0	0	200	0	0	0	0	0	0	0
	GX	0	0	0	0	0	0	0	0	0	0	0	0	0	0	0	0	0	17	0	0	0	0	0	0
	CQ	0	0	0	0	0	0	0	0	0	0	0	0	0	0	0	0	0	0	295	0	0	0	0	0
	FJ	0	0	0	0	0	0	0	0	0	0	0	0	0	0	0	0	0	0	0	81	0	0	0	0
	GS	0	0	0	0	0	0	0	0	0	0	0	0	0	0	0	0	0	0	0	0	125	0	0	0
	JL	0	0	0	0	0	0	0	0	0	0	0	0	0	0	0	0	0	0	0	0	0	215	0	0
	AH	0	0	0	0	0	0	0	0	0	0	0	0	0	0	0	0	0	0	0	0	0	0	49	0
	HAN	0	0	0	0	0	0	0	0	0	0	0	0	0	0	0	0	0	0	0	0	0	0	0	4
